# Mitochondrial DNA removal is essential for sperm development and activity

**DOI:** 10.1101/2024.05.07.592931

**Authors:** Zhe Chen, Fan Zhang, Annie Lee, Michaela Yamine, Zong-Heng Wang, Guofeng Zhang, Chris Combs, Hong Xu

**Affiliations:** National Heart, Lung, and Blood Institute, NIH; National Institute of Biomedical Imaging and Bioengineering, NIH

**Author notes:** Correspondence: Hong Xu.

## Abstract

During multicellular organisms’ reproduction, organelles, cytoplasmic materials, and mitochondrial DNA (mtDNA) are all derived from maternal lineage. Active mtDNA elimination during spermatogenesis has emerged as a conserved mechanism ensuring the uniparental mitochondrial inheritance in animals ^1 2 3 4^. However, given the existence of post-fertilization processes degrading sperm mitochondria ^5 6 7 8 9^, the physiological significance of sperm mtDNA removal is not clear. We report that mtDNA removal is indispensable for sperm development and activity. We uncover a novel mitochondrial exonuclease, ExoA (Exonuclease A) that is specially expressed in late spermatogenesis and exclusively required for mtDNA elimination. Loss of ExoA impairs mtDNA clearance in elongated spermatids and impedes the progression of individualization complexes that strip away cytoplasmic materials and organelles. Additionally, persistent mtDNA in mature sperm causes marked fragmentation of nuclear genome and complete sterility of *exoA* mutant male flies. All these defects can be suppressed by expressing a mitochondrially targeted bacterial exonuclease to ectopically remove mtDNA. Our work illustrates the developmental necessity of mtDNA clearance for the effective cytoplasm removal at the end of spermatid morphogenesis and to prevent potential nuclear-mito imbalance in mature sperms, in which the activity of nuclear genome is shutdown. Hence, the uniparental mitochondrial inheritance seems co-evolved with a key feature of sexual reproduction, the asymmetry between two gametes.
