## Supplementary Table 1 for "Mitochondrial DNA removal is essential for sperm development and activity"

### Sheet: definitions
Sheet	Column name	Column definition
1	Protein Name	Name of the protein
	Human Symbol	Gene symbols of human protein
	UniProt Accession	UniProt accesion IDs for the protein
	Entrez ID	Human Entrez gene ID
	References	Published references for mitochondrial nucleoid annotation
	Fly Species Gene ID	Flybase accession Gene ID for Drosophila ortholog of the human mitochondrial nucleoid proteins
	Fly Symbol	Drosophila gene symbols
	DIOPT Score	The score calculated by DRSC integrative ortholog prediction tool (DIOPT) indicates the number of tools that support a given orthologous gene-pair relationship
	Weighted Score	The score is calculated based on functional assessment using high quality GO molecular function annotation of all fly-human orthologous pairs predicted by each tool.
2	modENCODE Anatomy	modENCODE transcriptional profile of Drosophila melanogaster tissues using RNA-Seq
	RPKM	Gene expression levels calculated from RNA-Seq coverage data as RPKM (reads per kilobase of exon model per million mapped reads)
	L3_Wand_imag_disc	third instar wandering larva, imaginal disc
	L3_CNS	third instar larva, central nervous system
	P8_CNS	pharate adult (stage P8), central nervous system
	A_VirF_1d_head	adult female (1 day), virgin, head
	A_VirF_4d_head	adult female (4 day), virgin, head
	A_VirF_20d_head	adult female (20 day), virgin, head
	A_MateF_1d_head	adult female (1 day), mated, head.
	A_MateF_4d_head	adult female (4 day), mated, head.
	A_MateF_20d_head	adult female (20 days), mated, head.
	A_MateM_1d_head	adult male (1 day), mated, head.
	A_MateM_4d_head	adult male (4 day), mated, head.
	A_MateM_20d_head	adult male (20 days), mated, head.
	L3_Wand_saliv	third instar wandering larva, salivary gland.
	WPP_saliv	white prepupa, salivary gland.
	L3_Wand_dig_sys	third instar wandering larva, digestive system
	A_1d_dig_sys	adult (1 day), digestive system.
	A_4d_dig_sys	adult (4 day), digestive system.
	A_20d_dig_sys	adult (20 day), digestive system.
	L3_Wand_fat	third instar wandering larva, fat body
	WPP_fat	white prepupa, fat body.
	P8_fat	pharate adult (stage P8), fat body
	L3_Wand_carcass	third instar larva, carcass
	A_1d_carcass	adult (1 day), carcass
	A_4d_carcass	adult (4 day), carcass
	A_20d_carcass	adult (20 day), carcass
	A_VirF_4d_ovary	adult female (4 day), virgin, ovary
	A_MateF_4d_ovary	adult female (4 days), mated, ovary
	A_MateM_4d_testis	adult male (4 day), mated, testis
	A_MateM_4d_acc_gland	adult male (4 day), mated, accessory gland
3	FlyAtlas 2 Anatomy	FlyAtlas 2 expression of genes in different tissues of Drosophila melanogaster with RNA-seq data
	RPKM	Gene expression levels calculated from RNA-Seq coverage data as RPKM (reads per kilobase of exon model per million mapped reads)
	L3_CNS	third instar larva, central nervous system
	L3_Trachea	third instar larva, trachea
	L3_Midgut	third instar larva, midgut
	L3_Hindgut	third instar larva, hindgut
	L3_MalpighianTubule	third instar larva, Malpighian Tubule
	L3_FatBody	third instar larva, fat body
	L3_SalivaryGland	third instar larva, salivary gland
	L3_Carcass	third instar larva, carcass
	L3_Whole	third instar larva
	Adult_Female_Head	adult female (7 days), head
	Adult_Male_Head	adult male (7 days), head
	Adult_Female_Eye	adult female (7 days), eye
	Adult_Male_Eye	adult male (7 days), eye
	Adult_Female_Brain	adult female (7 days), brain
	Adult_Male_Brain	adult male (7 days), brain
	Adult_Female_ThoracicoAbdominalGanglion	adult female (7 days), thoracico-abdominal ganglion
	Adult_Male_ThoracicoAbdominalGanglion	adult male (7 days), thoracico-abdominal ganglion
	Adult_Female_Crop	adult female (7 days), crop
	Adult_Male_Crop	adult male (7 days), crop
	Adult_Female_Midgut	adult female (7 days), midgut
	Adult_Male_Midgut	adult male (7 days), midgut
	Adult_Female_Hindgut	adult female (7 days), hindgut
	Adult_Male_Hindgut	adult male (7 days), hindgut
	Adult_Female_MalpighianTubule	adult female (7 days), Malpighian tubule
	Adult_Male_MalpighianTubule	adult male (7 days), Malpighian tubule
	Adult_Female_FatBody	adult female (7 days), fat body
	Adult_Male_FatBody	adult male (7 days), fat body
	Adult_Female_SalivaryGland	adult female (7 days), salivary gland
	Adult_Male_SalivaryGland	adult male (7 days), salivary gland
	Adult_Female_Heart	adult female (7 days), heart
	Adult_Male_Heart	adult male (7 days), heart
	Adult_Female_RectalPad	adult female (7 days), rectal pad
	Adult_Male_RectalPad	adult male (7 days), rectal pad
	Adult_Female_Virgin_Spermathecum	adult female (7 days) virgin, spermathecum
	Adult_Female_Mated_Spermathecum	adult female (7 days) mated, spermathecum
	Adult_Female_Ovary	adult female (7 days) ovary
	Adult_Male_Testis	adult male (7 days), testis
	Adult_Male_AccessoryGland	adult male (7 days), accessory gland
	Adult_Female_Carcass	adult female (7 days), carcass
	Adult_Male_Carcass	adult male (7 days), carcass
	Adult_Female_Whole	adult female (7 days)
	Adult_Male_Whole	adult male (7 days)

### Sheet: 1. nucleoid protein
Protein Name	Human Symbol	UniProt Accession	Entrez ID	References	Fly Species Gene ID	Fly Symbol	DIOPT Score	Weighted Score
Twinkle protein, mitochondrial	TWNK	Q96RR1	56652	1, 2, 4	FBgn0032154	mtDNA-helicase	16	15.74
G-rich sequence factor 1	GRSF1	Q12849	2926	1, 2, 3	FBgn0259139	glo	8	7.85
NADH dehydrogenase [ubiquinone] iron-sulfur protein 6, mitochondrial	NDUFS6	O75380	4726	1	FBgn0031684	ND-13A	17	16.75
Isovaleryl-CoA dehydrogenase, mitochondrial	IVD	P26440	3712	3	FBgn0035911	CG6638	18	17.75
DNA polymerase subunit gamma-1	POLG	P54098	5428	1, 2, 3, 4	FBgn0004406	tam	16	15.79
DNA-directed RNA polymerase, mitochondrial	POLRMT	O00411	5442	1, 2, 3, 4	FBgn0261938	mtRNApol	16	15.79
Isocitrate dehydrogenase [NADP], mitochondrial	IDH2	P48735	3418	3	FBgn0001248	Idh	8	7.76
Monofunctional C1-tetrahydrofolate synthase, mitochondrial	MTHFD1L	Q6UB35	25902	3	FBgn0020385	pug	10	9.79
Adenylate kinase 4, mitochondrial	AK4	P27144	205	3	FBgn0042094	Adk3	13	12.84
RNA pseudouridylate synthase domain-containing protein 3	RPUSD3	Q6P087	285367	3	FBgn0051719	RluA-1	2	1.81
Mycophenolic acid acyl-glucuronide esterase, mitochondrial	ABHD10	Q9NUJ1	55347	3	FBgn0038974	CG5377	1	0.91
Dimethyladenosine transferase 2, mitochondrial	TFB2M	Q9H5Q4	64216	1, 2, 3, 4	FBgn0037778	mtTFB2	8	8.05
Transcription factor A, mitochondrial	TFAM	Q00059	7019	1, 2, 3, 4, 5	FBgn0038805	TFAM	13	12.87
DNA polymerase subunit gamma-2, mitochondrial	POLG2	Q9UHN1	11232	1, 3, 4	FBgn0004407	DNApol-gamma35	11	10.83
Peroxiredoxin-5, mitochondrial	PRDX5	P30044	25824	3	FBgn0038570	Prx5	16	15.79
Mitochondrial ribonuclease P protein 1	TRMT10C	Q7L0Y3	54931	2, 3	FBgn0034351	rswl	16	15.8
GrpE protein homolog 2, mitochondrial	GRPEL2	Q8TAA5	134266	3	FBgn0014877	Roe1	11	10.72
Mitochondrial genome maintenance exonuclease 1	MGME1	Q9BQP7	92667	1, 3	N/A	N/A
Kynurenine--oxoglutarate transaminase 3	KYAT3	Q6YP21	56267	3	FBgn0037955	Kyat	15	14.84
Lipoamide acyltransferase component of branched-chain alpha-keto acid dehydrogenase complex, mitochondrial	DBT	P11182	1629	1, 2, 3	FBgn0030612	CG5599	17	16.75
FAST kinase domain-containing protein 1	FASTKD1	Q53R41	79675	1	FBgn0051643	CG31643	11	10.86
UPF0562 protein C7orf55	FMC1	Q96HJ9	154791	1	FBgn0083953	CG34117	12	11.89
Single-stranded DNA-binding protein, mitochondrial	SSBP1	Q04837	6742	1, 2, 3, 4, 5	FBgn0010438	mtSSB	15	14.89
Serine hydroxymethyltransferase, mitochondrial	SHMT2	P34897	6472	1, 2, 3, 4	FBgn0029823	Shmt	11	10.81
Probable glutamate--tRNA ligase, mitochondrial	EARS2	Q5JPH6	124454	3	FBgn0036629	GluRS-m	17	16.75
GTPase Era, mitochondrial	ERAL1	O75616	26284	2, 3	FBgn0038106	CG7488	16	15.75
Aspartate aminotransferase, mitochondrial	GOT2	P00505	2806	2, 3	FBgn0001125	Got2	15	14.77
Decaprenyl-diphosphate synthase subunit 2	PDSS2	Q86YH6	57107	3	FBgn0037044	Pdss2	5	4.92
Putative ATP-dependent RNA helicase DHX30	DHX30	Q7L2E3	22907	1, 2, 3, 4, 5	FBgn0032883	Rhau	16	15.8
Lon protease homolog, mitochondrial	LONP1	P36776	9361	1, 2, 3	FBgn0036892	Lon	16	15.72
Probable proline--tRNA ligase, mitochondrial	PARS2	Q7L3T8	25973	3	FBgn0027082	ProRS-m	17	16.75
Polymerase delta-interacting protein 2	POLDIP2	Q9Y2S7	26073	1, 2, 3	FBgn0037329	POLDIP2	15	14.84
Reference
1. S. Han et al., Proximity Biotinylation as a Method for Mapping Proteins Associated with mtDNA in Living Cells. Cell Chem Biol 24, 404-414 (2017).
2. D. F. Bogenhagen, D. Rousseau, S. Burke, The layered structure of human mitochondrial DNA nucleoids. J Biol Chem 283, 3665-3675 (2008).
3. N. Rajala et al., Whole Cell Formaldehyde Cross-Linking Simplifies Purification of Mitochondrial Nucleoids and Associated Proteins Involved in Mitochondrial Gene Expression. Plos One 10, (2015).
4. Y. S. Wang, D. F. Bogenhagen, Human mitochondrial DNA nucleoids are linked to protein folding machinery and metabolic enzymes at the mitochondrial inner membrane. Journal of Biological Chemistry 281, 25791-25802 (2006).
5. J. He et al., Mitochondrial nucleoid interacting proteins support mitochondrial protein synthesis. Nucleic Acids Res 40, 6109-6121 (2012).

### Sheet: 2. modENCODE Anatomy
modENCODE RNA-seq RPKM expression value
Fly Species Gene ID	Fly Symbol	L3_Wand_imag_disc	L3_CNS	P8_CNS	A_VirF_1d_head	A_VirF_4d_head	A_VirF_20d_head	A_MateF_1d_head	A_MateF_4d_head	A_MateF_20d_head	A_MateM_1d_head	A_MateM_4d_head	A_MateM_20d_head	L3_Wand_saliv	WPP_saliv	L3_Wand_dig_sys	A_1d_dig_sys	A_4d_dig_sys	A_20d_dig_sys	L3_Wand_fat	WPP_fat	P8_fat	L3_Wand_carcass	A_1d_carcass	A_4d_carcass	A_20d_carcass	A_VirF_4d_ovary	A_MateF_4d_ovary	A_MateM_4d_testis	A_MateM_4d_acc_gland
FBgn0032154	mtDNA-helicase	3	3	0	1	0	1	0	1	1	0	1	1	0	1	1	1	2	2	0	0	2	2	0	2	1	23	13	1	1
FBgn0259139	glo	167	256	106	35	54	56	43	57	47	57	87	89	26	45	49	28	46	35	17	65	75	166	28	37	34	141	126	12	29
FBgn0031684	ND-13A	67	20	25	49	35	32	34	28	28	58	42	61	14	15	29	53	32	35	8	21	20	22	89	48	45	36	18	200	62
FBgn0035911	CG6638	6	3	3	7	6	12	6	9	8	7	7	11	2	2	8	16	8	11	5	5	8	8	9	11	14	33	21	6	4
FBgn0004406	tam	4	2	1	1	1	1	0	1	0	1	1	1	0	0	1	1	1	2	1	1	1	1	1	1	1	14	11	7	1
FBgn0261938	mtRNApol	10	6	6	4	6	6	5	6	5	6	7	7	0	1	1	4	4	4	1	2	2	3	6	7	8	15	14	10	3
FBgn0001248	Idh	185	116	54	230	135	217	162	157	231	236	225	330	16	23	80	579	463	452	111	74	112	166	261	247	272	190	141	199	133
FBgn0020385	pug	7	2	3	53	56	139	46	46	98	42	45	87	1	12	9	17	13	13	195	196	13	8	55	49	104	11	8	11	5
FBgn0042094	Adk3	62	15	13	14	6	4	10	6	6	14	11	11	7	56	26	35	27	16	29	31	97	12	13	11	9	16	12	267	66
FBgn0051719	RluA-1	1	0	4	12	6	6	9	5	4	15	8	8	0	0	0	6	5	5	0	0	1	1	9	6	4	0	0	0	0
FBgn0038974	CG5377	2	2	2	6	2	5	3	4	5	4	5	6	1	1	3	7	4	5	3	3	0	3	6	6	6	10	6	1	3
FBgn0037778	mtTFB2	8	11	7	8	4	4	3	3	2	6	6	7	1	2	5	4	5	5	1	5	1	8	4	5	4	20	17	2	4
FBgn0038805	TFAM	34	23	12	11	9	8	6	9	8	9	13	15	2	2	13	14	14	12	4	9	15	20	13	15	13	61	47	30	16
FBgn0004407	DNApol-gamma35	23	23	19	16	12	11	11	10	8	13	16	18	5	5	11	9	9	7	4	10	33	15	8	8	8	10	10	45	12
FBgn0038570	Prx5	69	43	28	70	46	43	54	36	41	91	63	80	9	16	30	42	31	28	16	20	48	44	99	69	71	66	51	107	54
FBgn0034351	rswl	21	12	10	10	10	9	9	9	7	11	15	14	1	5	7	7	8	6	2	6	9	10	8	10	9	20	18	17	8
FBgn0014877	Roe1	130	25	21	32	24	19	22	18	21	30	21	18	6	8	22	29	31	18	10	34	52	24	23	30	33	137	100	426	100
FBgn0037955	Kyat	12	6	3	14	15	26	11	13	20	15	15	28	5	4	11	25	22	20	6	7	7	9	15	15	17	20	16	17	20
FBgn0030612	CG5599	2	1	2	6	5	7	4	5	5	5	4	7	0	0	1	4	5	5	1	1	0	1	5	6	6	23	18	0	1
FBgn0051643	CG31643	3	1	1	1	2	2	1	1	1	1	1	2	0	1	2	2	2	2	1	0	2	2	1	1	2	8	8	2	1
FBgn0083953	CG34117	29	7	5	7	8	11	8	4	9	9	11	13	3	9	10	11	5	4	2	7	7	7	14	13	21	18	11	111	15
FBgn0010438	mtSSB	14	13	4	5	4	3	2	4	4	6	6	5	0	4	8	10	9	9	1	2	10	11	2	7	4	68	45	2	3
FBgn0029823	Shmt	24	12	6	48	21	46	28	39	41	28	38	53	3	29	46	15	14	16	115	314	110	25	49	59	51	34	22	13	20
FBgn0036629	GluRS-m	2	1	1	0	0	0	1	0	1	1	1	1	0	0	1	1	1	0	0	0	0	1	1	1	1	5	3	0	0
FBgn0038106	CG7488	16	6	3	3	6	9	3	5	6	6	7	13	1	1	7	5	5	7	1	4	6	5	5	6	8	15	10	19	5
FBgn0001125	Got2	63	22	10	216	120	206	137	102	146	151	184	334	10	23	21	142	96	107	252	141	45	49	151	142	173	203	149	211	70
FBgn0037044	Pdss2	10	7	6	6	4	6	3	5	4	9	8	10	2	1	4	5	4	4	2	2	14	7	4	4	5	16	13	10	2
FBgn0032883	Rhau	35	8	6	4	3	3	2	2	3	5	4	4	1	4	4	4	3	3	2	9	10	7	3	3	3	20	15	78	16
FBgn0036892	Lon	41	10	10	12	9	9	7	9	8	10	13	16	2	3	6	7	9	8	3	11	7	10	7	8	9	30	21	41	16
FBgn0027082	ProRS-m	6	6	3	2	1	2	2	2	2	3	3	3	0	0	2	2	2	2	1	1	2	5	2	3	1	9	8	5	2
FBgn0037329	POLDIP2	96	16	18	18	13	17	16	15	13	27	25	28	2	4	8	17	14	15	6	22	67	10	35	26	24	30	24	499	78

### Sheet: 3. FlyAtlas2 Anatomy
FlyAtlas2 RNA-seq RPKM Expression Value
Fly Species Gene ID	Fly Symbol	Adult_L3_CNS	L3_Trachea	L3_Midgut	L3_Hindgut	L3_MalpighianTubule	L3_FatBody	L3_SalivaryGland	L3_Carcass	L3_Whole	Adult_Female_Head	Adult_Male_Head	Adult_Female_Eye	Adult_Male_Eye	Adult_Female_Brain	Adult_Male_Brain	Adult_Female_ThoracicoAbdominalGanglion	Adult_Male_ThoracicoAbdominalGanglion	Adult_Female_Crop	Adult_Male_Crop	Adult_Female_Midgut	Adult_Male_Midgut	Adult_Female_Hindgut	Adult_Male_Hindgut	Adult_Female_MalpighianTubule	Adult_Male_MalpighianTubule	Adult_Female_FatBody	Adult_Male_FatBody	Adult_Female_SalivaryGland	Adult_Male_SalivaryGland	Adult_Female_Heart	Adult_Male_Heart	Adult_Female_RectalPad	Adult_Male_RectalPad	Adult_Female_Virgin_Spermathecum	Adult_Female_Mated_Spermathecum	Adult_Female_Ovary	Adult_Male_Testis	Adult_Male_AccessoryGland	Adult_Female_Carcass	Adult_Male_Carcass	Adult_Female_Whole	Adult_Male_Whole
FBgn0032154	mtDNA-helicase	10	6	2	2	1	1	3	2	2	1	1	2	1	1	1	1	1	3	3	3	2	4	4	3	4	5	3	3	2	10	4	3	2	2	4	24	1	2	4	2	14	2
FBgn0259139	glo	126	49	19	28	19	12	27	24	30	28	28	15	17	45	48	16	11	13	18	22	28	20	20	23	24	39	26	13	10	10	7	19	16	60	57	80	15	15	20	13	55	22
FBgn0031684	ND-13A	74	50	55	165	155	59	79	135	81	161	164	130	128	121	123	161	184	150	134	100	69	178	151	152	149	107	142	59	98	155	372	206	180	87	73	143	637	50	195	238	200	304
FBgn0035911	CG6638	11	18	11	37	30	13	22	31	16	12	13	14	8	4	3	5	6	16	15	13	10	18	17	31	41	24	20	9	7	48	47	14	14	8	9	61	2	3	28	25	39	16
FBgn0004406	tam	8	5	2	4	3	1	2	2	2	2	2	2	2	3	3	2	2	2	3	2	2	2	2	2	3	3	1	2	1	11	2	2	2	2	2	21	6	1	3	1	14	2
FBgn0261938	mtRNApol	10	7	2	5	2	2	3	2	2	6	7	7	7	14	14	10	9	7	10	6	6	10	9	8	8	9	6	4	4	13	8	6	5	7	8	21	9	2	12	9	14	10
FBgn0001248	Idh	239	335	156	186	399	469	177	229	290	230	278	327	369	109	94	131	133	914	1038	532	956	372	478	337	416	528	829	68	94	1260	2949	622	1238	139	210	227	191	124	523	662	277	475
FBgn0020385	pug	5	12	24	54	16	211	18	8	83	51	75	89	83	11	7	19	26	9	20	18	19	25	10	11	11	200	320	6	17	239	471	15	12	124	155	10	10	2	127	128	32	74
FBgn0042094	Adk3	15	16	43	22	102	67	27	16	43	8	10	7	6	10	10	10	9	20	14	29	30	8	8	22	31	11	15	6	6	16	30	12	18	10	10	19	261	6	12	15	16	42
FBgn0051719	RluA-1	1	0	0	46	0	0	0	7	1	10	11	5	7	3	3	2	2	24	36	11	27	28	26	0	0	1	2	2	1	4	5	22	15	13	9	0	1	0	7	9	6	13
FBgn0038974	CG5377	10	9	5	15	17	23	15	21	12	12	12	9	8	13	13	15	17	14	13	10	4	10	9	14	15	10	12	7	8	10	19	11	10	7	6	20	2	5	19	23	17	15
FBgn0037778	mtTFB2	12	4	3	6	5	2	4	4	4	4	3	3	3	4	5	3	3	5	4	4	3	4	4	4	4	5	5	2	2	10	4	4	3	5	3	15	2	2	4	4	8	3
FBgn0038805	TFAM	53	27	14	27	18	12	32	23	20	18	17	18	17	19	21	16	18	21	18	17	14	25	23	19	20	17	11	14	12	76	79	22	19	13	13	125	22	15	35	35	71	33
FBgn0004407	DNApol-gamma35	15	7	3	8	6	3	6	6	5	5	6	7	7	12	11	11	11	8	8	4	3	8	7	5	5	3	5	2	3	9	13	8	6	6	6	7	7	3	5	5	6	6
FBgn0038570	Prx5	161	116	56	270	315	100	118	218	112	350	353	223	234	280	301	353	412	181	197	84	64	264	295	284	345	419	547	69	125	420	1045	304	253	116	129	255	88	73	475	672	349	489
FBgn0034351	rswl	14	11	4	9	5	4	5	5	5	7	8	6	6	12	13	10	11	7	7	7	5	10	10	6	6	9	7	4	4	10	7	7	6	6	8	18	12	3	8	8	13	8
FBgn0014877	Roe1	25	21	7	29	16	12	24	16	14	17	19	16	12	21	21	19	17	21	16	19	12	19	18	23	22	31	24	11	8	33	27	16	12	19	15	82	141	9	23	20	51	35
FBgn0037955	Kyat	31	25	27	36	105	39	33	42	34	30	28	46	32	26	24	25	24	34	35	38	41	48	46	284	211	62	62	14	17	68	104	28	29	27	34	47	13	31	77	75	48	47
FBgn0030612	CG5599	7	12	2	31	17	8	13	21	5	12	11	11	8	4	3	4	3	12	14	8	8	16	13	38	42	22	22	8	5	42	30	15	13	8	11	48	1	1	22	18	30	13
FBgn0051643	CG31643	6	5	4	6	5	2	4	2	3	4	3	4	3	5	5	5	5	5	6	6	5	7	5	8	7	3	2	4	3	10	6	5	4	2	4	19	5	2	6	5	12	5
FBgn0083953	CG34117	43	27	19	30	27	11	33	23	27	73	67	57	51	57	49	67	68	53	42	32	19	40	46	37	36	55	61	24	31	5	13	91	80	57	46	132	64	26	94	107	125	101
FBgn0010438	mtSSB	78	51	12	22	13	15	32	24	22	21	20	11	8	17	18	15	13	32	23	15	12	16	14	17	12	16	12	19	7	37	20	21	12	17	14	280	5	8	20	10	166	14
FBgn0029823	Shmt	56	68	115	57	25	184	47	37	130	72	110	82	111	35	19	38	47	86	77	23	29	25	19	25	24	95	214	16	25	180	662	28	21	49	74	124	19	52	112	147	98	96
FBgn0036629	GluRS-m	4	2	1	3	4	1	2	2	2	1	1	2	2	3	3	2	2	2	2	1	1	2	2	3	3	2	1	1	1	4	4	2	2	2	3	6	1	1	2	2	4	1
FBgn0038106	CG7488	14	10	7	15	11	5	11	7	8	10	10	12	11	14	13	11	10	17	18	9	9	17	15	11	11	7	7	6	5	18	16	14	13	7	6	20	12	5	15	15	16	13
FBgn0001125	Got2	57	103	24	49	156	235	147	245	115	124	190	157	209	69	71	71	78	132	141	57	121	116	106	194	220	215	590	79	111	348	1232	210	176	146	158	211	133	42	167	305	164	209
FBgn0037044	Pdss2	15	16	4	12	7	2	13	7	5	7	8	7	9	18	19	12	11	40	42	6	6	13	11	8	7	3	3	4	4	12	8	20	27	4	4	18	6	2	7	7	13	7
FBgn0032883	Rhau	15	8	5	6	6	3	6	4	4	5	5	6	7	8	9	7	6	7	8	4	5	5	5	4	6	3	5	4	4	8	6	5	4	5	4	18	118	3	5	6	12	20
FBgn0036892	Lon	26	18	7	18	17	9	15	11	10	19	22	17	18	33	37	29	26	16	19	16	15	21	19	20	21	18	15	9	9	25	24	19	15	15	15	42	90	8	21	20	30	33
FBgn0027082	ProRS-m	12	6	2	10	5	2	4	5	4	5	6	4	4	9	10	7	7	5	5	3	3	11	11	5	6	6	5	3	3	3	3	8	5	5	6	18	4	3	4	4	12	5
FBgn0037329	POLDIP2	19	10	6	13	13	8	7	10	9	16	18	17	17	26	30	29	33	16	20	10	9	16	18	14	17	13	16	8	13	36	43	20	17	10	11	25	331	7	37	48	26	79
